# Adeno-Associated Virus-Induced Neurotoxicity is Prevented by CpG Depletion

**DOI:** 10.1101/2025.10.24.684017

**Authors:** Connor E. Dunn, Brigett V. Carvajal, Jie Ma, Guadalupe Castañeda-Hernandez, Ai Vy Nguyen, Caroline Jung, Lisa M. Boulanger

## Abstract

Adeno-associated viruses (AAVs) are the vector of choice for gene delivery to the nervous system. While AAVs have a strong safety profile, recent studies show that AAV causes dendritic loss and synaptic weakening in mouse somatosensory cortex, impacts that are prevented by systemic administration of blockers of Toll-like receptor 9 (TLR9), an innate immunoreceptor that detects unmethylated cytosine-guanine (CpG) motifs. However, TLR9 blockers are immunosuppressive and costly. To realize AAV’s full potential, it is critical to identify strategies to protect neurons without compromising immunity. Here we find that partially depleting CpG motifs from the AAV genome prevents AAV-induced dendritic loss and synaptic weakening. CpG depletion of transgene and intronic regions via codon-optimized synonymous mutations was protective and did not impair transgene expression *in vivo*. To facilitate the production and use of lower-CpG AAVs, we created a web-facing application, CpG-Assist Tool (CpG-AT), which allows researchers to quantify the CpG content of any sequence, explore the CpG content of commonly used AAV components, and generate CpG-depleted coding and non-coding sequences. This study identifies CpG depletion as a practical strategy to prevent AAV-induced neural circuit disruption, and provides tools to facilitate CpG reduction to enhance the safety and efficacy of AAV-mediated gene delivery.
