## Supplementary Table 1 for "Adeno-Associated Virus-Induced Neurotoxicity is Prevented by CpG Depletion"

### Sheet: Sheet1
Sequence Name	Source	Category	Sub-Category	Sequence Source	Lab	Plasmid #	Length	Total CpG	% CpG	RF3
CaMPARI	Addgene	Transgene	Biosensor	pENN.AAV.CAG.Flex.CaMPARI.WPRE.SV40	Loren Looger, Eric Schreiter	Plasmid #100831	1308	52	3.976	3.70413
JEDI-2P	Addgene	Transgene	Biosensor	pAAV-EF1a-DIO-JEDI-2P-WPRE	Francois St-Pierre	Plasmid #179460	1287	68	5.284	2.9526
jGCaMP8s	Addgene	Transgene	Biosensor	pGP-AAV-syn-jGCaMP8s-WPRE	GENIE Project	Plasmid #162374	1269	86	6.777	4.9409
jGCaMP8m	Addgene	Transgene	Biosensor	pGP-AAV-syn-jGCaMP8m-WPRE	GENIE Project	Plasmid #162375	1269	86	6.777	4.79117
jGCaMP8f	Addgene	Transgene	Biosensor	AAV-hSyn-Soma-jGCaMP8f	Marianne Fyhn	Plasmid #169258	1267	87	6.867	4.87372
jGCaMP8f	Addgene	Transgene	Biosensor	pGP-CMV-jGCaMP8f	GENIE Project	Plasmid #162373	1269	87	6.856	4.86604
jGCaMP7c	Addgene	Transgene	Biosensor	pGP-AAV-syn-jGCaMP7c variant 1513-WPRE	Douglas Kim, GENIE Project	Plasmid #105321	1353	87	6.43	5.05543
jGCaMP7f	Addgene	Transgene	Biosensor	pGP-AAV-syn-jGCaMP7f-WPRE	Douglas Kim, GENIE Project	Plasmid #104488	1350	89	6.593	5.13704
jGCaMP7s	Addgene	Transgene	Biosensor	pGP-AAV-syn-jGCaMP7s-WPRE	Douglas Kim, GENIE Project	Plasmid #104487	1350	89	6.593	5.06667
GCaMP6f	Addgene	Transgene	Biosensor	pAAV-mDlx-GCaMP6f-Fishell-2	Gordon Fishell	Plasmid #83899	1350	90	6.667	5.13704
GCaMP6m	Addgene	Transgene	Biosensor	pAAV.CAG.Flex.GCaMP6m.WPRE.SV40	Douglas Kim, GENIE Project	Plasmid #100839	1350	90	6.667	6.33333
GCaMP6s	Addgene	Transgene	Biosensor	pAAV.CAG.Flex.GCaMP6s.WPRE.SV40	Douglas Kim, GENIE Project	Plasmid #100842	1350	90	6.667	6.33333
jGCaMP7b	Addgene	Transgene	Biosensor	pGP-AAV-syn-jGCaMP7b-WPRE	Douglas Kim, GENIE Project	Plasmid #104489	1350	90	6.667	5.13704
JEDI-2P-Kv	Addgene	Transgene	Biosensor	pAAV-EF1a-DIO-JEDI-2P-Kv-WPRE	Francois St-Pierre	Plasmid #179459	1521	91	5.983	2.68573
GRAB-ACh3.0	Addgene	Transgene	Biosensor	pAAV-hSyn-GRAB_ACh3.0	Yulong Li	Plasmid #121922	1905	95	4.987	3.74016
JRGECO1a	Addgene	Transgene	Biosensor	pAAV-Ef1a-fDIO-JRGECO1a	Patricia Jensen	Plasmid #128317	1353	95	7.021	5.96822
GRAB_5-HT	Addgene	Transgene	Biosensor	pAAV-hsyn-GRAB_5-HT1.0	Yulong Li	Plasmid #140552	2058	101	4.908	3.73907
nLightR	Addgene	Transgene	Biosensor	pAAV_hSyn1_nLightR	Tommaso Patriarchi	Plasmid #187180	1953	103	5.274	3.40502
GRAB_rDA1m	Addgene	Transgene	Biosensor	pAAV-hsyn-GRAB_rDA1m	Yulong Li	Plasmid #140556	1740	107	6.149	4.14943
GRAB_rDA1h	Addgene	Transgene	Biosensor	pAAV-hsyn-GRAB_rDA1h	Yulong Li	Plasmid #140557	1740	107	6.149	4.14943
HaloCaMP1b	Addgene	Transgene	Biosensor	pAAV-synapsin-HaloCaMP1b-EGFP	Eric Schreiter	Plasmid #138328	1554	108	6.95	4.82947
HaloCaMP1a	Addgene	Transgene	Biosensor	pAAV-synapsin-HaloCaMP1a-EGFP	Eric Schreiter	Plasmid #138327	1548	114	7.364	5.15504
GRAB_DA1m	Addgene	Transgene	Biosensor	pAAV-hSyn-GRAB_DA1m	Yulong Li	Plasmid #113049	1851	115	6.213	4.5678
GRAB_DA1h	Addgene	Transgene	Biosensor	pAAV-hSyn-GRAB_DA1h	Yulong Li	Plasmid #113050	1854	115	6.203	4.56041
iGluSnFr	Addgene	Transgene	Biosensor	pAAV.hSyn.Flex.iGluSnFr.WPRE.SV40	Loren Looger	Plasmid #98931	1821	117	6.425	5.16474
iGluSnFr	Addgene	Transgene	Biosensor	pAAV.hSyn.Flex.iGluSnFr.WPRE.SV40	Loren Looger	Plasmid #98931	1821	117	6.425	5.16474
Twitch2B	Addgene	Transgene	Biosensor	pAAV.hSyn1.Twitch2B.WPRE.SV40	Oliver Griesbeck	Plasmid #100040	1668	119	7.134	5.80935
nLightG	Addgene	Transgene	Biosensor	pAAV_hSyn1_nLightG	Tommaso Patriarchi	Plasmid #187179	1950	119	6.103	4.28718
iGABASnFR2	Addgene	Transgene	Biosensor	pGP-AAV-GFAP-iGABASnFR2-WPRE	GENIE Project	Plasmid #218871	1941	160	8.243	4.55178
GRAB_OT1.0	Addgene	Transgene	Biosensor	pAAV-hSyn-GRAB_OT1.0	Yulong Li	Plasmid #185386	1983	166	8.371	3.54513
GRAB_NE1h	Addgene	Transgene	Biosensor	pAAV-hSyn-GRAB_NE1h	Yulong Li	Plasmid #123309	1998	203	10.16	5.04004
GRAB_NE1m	Addgene	Transgene	Biosensor	pAAV-hSyn-GRAB_NE1m	Yulong Li	Plasmid #123308	1998	204	10.21	5.13514
PSAM4 GlyR	Addgene	Transgene	Chemogenetics	AAV SYN PSAM4 GlyR IRES EGFP	Scott Sternson	Plasmid #119742	1293	55	4.254	2.57154
hM3Dq	Addgene	Transgene	Chemogenetics	pAAV-hDlx-GqDREADD-dTomato-Fishell-4	Gordon Fishell	Plasmid #83897	1767	58	3.282	2.68817
KORD	Benchling	Transgene	Chemogenetics	pAAV-hSyn-FLEX-HA-KORD-P2A-mCitrine	Justin English (Roth Lab)		1174	58	4.94	2.8322
hM4Di	Addgene	Transgene	Chemogenetics	pAAV-hDlx-GiDREADD-dTomato-Fishell-5	Gordon Fishell	Plasmid #83896	1410	76	5.39	2.2234
mRuby2	Addgene	Transgene	Fluorescence	pAAV-mDlx-NLS-mRuby2	Viviana Gradinaru	Plasmid #99130	711	30	4.219	5.4782
mNeonGreen	Addgene	Transgene	Fluorescence	pAAV-CAG-fDIO-mNeonGreen	Viviana Gradinaru	Plasmid #99133	711	30	4.219	2.93952
mRuby3	Addgene	Transgene	Fluorescence	pAAV-hSynapsin1-axon-jGCaMP8s-P2A-mRuby3	GENIE Project	Plasmid #172921	708	31	4.379	5.63559
mCardinal	Snapgene	Transgene	Fluorescence				735	34	4.626	3.87755
TurboRFP	Addgene	Transgene	Fluorescence	pENN.AAV.CMVs.TurboRFP.WPRE.RBG	James M. Wilson	Plasmid #105548	696	35	5.029	3.54885
mKate2	Addgene	Transgene	Fluorescence	pAAV-CBh-mKate2-IRES-MCS (C-gap-WT)	Marcella Patrick	Plasmid #105922	699	36	5.15	3.53362
mCarmine	Snapgene	Transgene	Fluorescence				735	38	5.17	3.4898
mNeptune	Snapgene	Transgene	Fluorescence				735	38	5.17	3.61905
mScarlet	Addgene	Transgene	Fluorescence	pAAV-hSyn-mScarlet	Karl Deisseroth	Plasmid #131001	696	55	7.902	3.41236
mNectarine	Snapgene	Transgene	Fluorescence				711	56	7.876	4.5429
mCherry	Addgene	Transgene	Fluorescence	pAAV-GFAP104-mCherry	Edward Boyden	Plasmid #58909	711	57	8.017	4.5429
mApple	Snapgene	Transgene	Fluorescence				711	57	8.017	4.5429
mPlum	Snapgene	Transgene	Fluorescence				681	57	8.37	4.32452
mBanana	Snapgene	Transgene	Fluorescence				711	58	8.158	4.14205
mOrange	Snapgene	Transgene	Fluorescence				711	58	8.158	4.40928
mRasberry	Snapgene	Transgene	Fluorescence				681	58	8.517	4.18502
mStrawberry	Snapgene	Transgene	Fluorescence				711	59	8.298	4.5429
EGFP	Addgene	Transgene	Fluorescence	pAAV-CAG-GFP	Edward Boyden	Plasmid #37825	720	60	8.333	5.9375
mCitrine	Addgene	Transgene	Fluorescence	pAAV-hSyn-DIO-HA-hM3D(Gq)-IRES-mCitrine	Bryan Roth	Plasmid #50454	717	60	8.368	7.4198
mEmerald	Snapgene	Transgene	Fluorescence				720	60	8.333	5.80556
mHoneydew	Snapgene	Transgene	Fluorescence				696	60	8.621	3.82184
EYFP	Addgene	Transgene	Fluorescence	pAAV-CAG-eYFP	Viviana Gradinaru	Plasmid #104055	720	61	8.472	6.06944
mVenus	Addgene	Transgene	Fluorescence	pACAGW-ChR2-Venus-AAV	Karel Svoboda	Plasmid #20071	720	61	8.472	6.99306
mCerulean	Addgene	Transgene	Fluorescence	pENN.AAV.CB7.CI.mCerulean.WPRE.RBG	James M. Wilson	Plasmid #105557	720	62	8.611	6.20139
ChrimsonR	Addgene	Transgene	Fluorescence	pAAV-Syn-ChrimsonR-tdT	Edward Boyden	Plasmid #59171	1050	62	5.905	4.07143
mCerulean	Snapgene	Transgene	Fluorescence				720	62	8.611	6.20139
mTurquoise	Snapgene	Transgene	Fluorescence				720	62	8.611	5.9375
tdTomato	Addgene	Transgene	Fluorescence	pZac2.1 gfaABC1D-tdTomato	Baljit Khakh	Plasmid #44332	1431	112	7.827	4.04962
Cas9	Addgene	Transgene	Fluorescence	AAV-CMVc-Cas9	Juan Belmonte	Plasmid #106431	4101	242	5.901	4.54036
dCAS9	Addgene	Transgene	Fluorescence	pGW011b Dual AAV vector pAAV-EFS-dCAS9-spA	Sidi Chen	Plasmid #192160	4101	242	5.901	4.54036
ZsGreen	Snapgene	Transgene	Fluorescence				696	19	2.73	2.86638
FusionRed	Addgene	Transgene	Optogenetics	pAAV-CKIIa-stGtACR2-FusionRed	Ofer Yizhar	Plasmid #105669	696	37	5.316	4.50431
ArchT	Addgene	Transgene	Optogenetics	pAAV-CamKII-ArchT-GFP (PV2527)	Edward Boyden	Plasmid #99039	744	41	5.511	4.3414
NpHR3.3	Addgene	Transgene	Optogenetics	pAAV-nEF-NpHR3.3-EYFP	Karl Deisseroth, INTRSECT 2.0 Project	Plasmid #137151	873	43	4.926	4.02635
CoChR	Addgene	Transgene	Optogenetics	pAAV-hSynapsin- soCoChR-GFP	Edward Boyden	Plasmid #107708	864	52	6.019	5.60764
ChRmine	Addgene	Transgene	Optogenetics	pAAV-CaMKIIa-ChRmine-mScarlet-Kv2.1-WPRE	Karl Deisseroth	Plasmid #130991	927	52	5.609	5.02157
eOPN3	Addgene	Transgene	Optogenetics	pAAV-CaMKIIa(0.4)-eOPN3-mScarlet-WPRE	Ofer Yizhar	Plasmid #125712	990	53	5.354	4.22222
hChR2(H134R)	Addgene	Transgene	Optogenetics	pAAV-EF1a-double floxed-hChR2(H134R)-mCherry-WPRE-HGHpA	Karl Deisseroth	Plasmid #20297	927	60	6.472	3.7918
PdCO	Addgene	Transgene	Optogenetics	pAAV_hSyn-PdCO-mScarlet-WPRE	Ofer Yizhar	Plasmid #198510	1062	62	5.838	4.02542
ChR2	Addgene	Transgene	Optogenetics	pACAGW-ChR2-Venus-AAV	Karel Svoboda	Plasmid #20071	927	65	7.012	5.22654
C1V1	Addgene	Transgene	Optogenetics	pAAV-S5E2-C1V1-eYFP	Jordane Dimidschstein	Plasmid #135633	1101	65	5.904	3.62398
PPO	Addgene	Transgene	Optogenetics	pAAV-Ef1a-DIO-PPO-Venus	Michael Bruchas	Plasmid #139505	1029	127	12.342	7.10884
HcKCR1	Deisseroth Lab Website/Benchling	Transgene	Optogenetics	pAAV-Ef1a-DIO KALI1-eYFP-WPRE	Karl Deisseroth/Feng Zhang		795	35	4.403	2.38994
HcKCR2	Deisseroth Lab Website/Benchling	Transgene	Optogenetics	pAAV-Ef1a-DIO KALI2-eYFP-WPRE	Karl Deisseroth/Feng Zhang		795	36	4.528	2.03145
FLASH	Deisseroth Lab Website/Benchling	Transgene	Optogenetics	pAAV-CaMKIIa-FLASH-eYFP-WPRE	Karl Deisseroth		846	31	3.664	3.36879
iC1C2 3.0	Deisseroth Lab Website/Benchling	Transgene	Optogenetics	pAAV-CaMKIIa-iC++-eYFP	Karl Deisseroth/Charu		927	61	6.58	4.91909
bReaChes	Deisseroth Lab Website/Benchling	Transgene	Optogenetics	pAAV-CaMKIIa-bReaChes-TS-eYFP	Karl Deisseroth/Charu		915	57	6.23	3.11475
VChR1	Deisseroth Lab Website/Benchling	Transgene	Optogenetics	pcDNA3.1/VChR1-EYFP	Karl Deisseroth/Feng Zhang		900	40	4.444	3.27222
CreERT2	Addgene	Transgene	Other	pAAV-Fos-CreERT2	Jun-Hyeong Cho	Plasmid #194643	1983	93	4.69	2.77862
Luciferase	Addgene	Transgene	Other	pAAV.CMV.ffLuciferase.SV40	James M. Wilson	Plasmid #105532	1653	132	7.985	4.94253
LacZ	Addgene	Transgene	Other	pAAV.CMV.LacZ.bGH	James M. Wilson	Plasmid #105531	3075	290	9.431	4.69593
FlpO	Addgene	Transgene	Recombinase	pAAV-syn-Flpo	Ian Wickersham	Plasmid #174378	1299	61	4.696	3.07159
Cre	Addgene	Transgene	Recombinase	pENN.AAV.CamKII.HI.GFP-Cre.WPRE.SV40	James M. Wilson	Plasmid #105551	1031	66	6.402	4.14646
Dre	VectorBuilder	Transgene	Recombinase				1050	43	4.095	1.80952
SV40 promoter	Benchling	Promoter/Enhancer	Broad				317	9	2.839	-1.49842
CMV promoter	Addgene	Promoter/Enhancer	Broad	pAAV.CMV.PI.EGFP.WPRE.bGH	James M. Wilson	Plasmid #105530	204	12	5.882	2.79412
CMV enhancer	Addgene	Promoter/Enhancer	Broad	CAG-NLS-GFP	Viviana Gradinaru	Plasmid #104061	304	17	5.592	4.375
short hEf1a promoter	Addgene	Promoter/Enhancer	Broad	pAAV-nEF Con/Foff hChR2(H134R)-EYFP	Karl Deisseroth	Plasmid #55647	212	17	8.019	4.92925
chicken β-actin promoter	Addgene	Promoter/Enhancer	Broad	pAAV-CAG-tdTomato	Edward Boyden	Plasmid #59462	283	33	11.661	-4.69965
mPGK	Addgene	Promoter/Enhancer	Broad	AAV-pgk-Cre	Patrick Aebischer	Plasmid #24593	500	39	7.8	1.33
hUbC	Addgene	Promoter/Enhancer	Broad	pAAV-UbC	Jae Lee, Pantelis Tsoulfas	Plasmid #62806	400	41	10.25	3.0875
CBh promoter	Addgene	Promoter/Enhancer	Broad	pAAV-CBh-mKate2-IRES-MCS (WT-WT)	Marcella Patrick	Plasmid #105921	817	70	8.568	-0.11628
CAG promoter	Addgene	Promoter/Enhancer	Broad	pENN.AAV.CAG.Flex.GFPsm_myc.WPRE.SV40	Loren Looger	Plasmid #98927	934	82	8.779	0
hEF-1α promoter	Addgene	Promoter/Enhancer	Broad	pENN.AAV.EF1a.eGFP.WPRE.rBG	James M. Wilson	Plasmid #105547	1179	94	7.973	3.86768
hPGK	VectorBuilder	Promoter/Enhancer	Broad				505	62	12.277	2.63366
U6 promoter	Addgene	Promoter/Enhancer	Broad	AAV-U6-sgRNA-hSyn-mCherry	Alex Hewitt	Plasmid #87916	249	6	2.41	3.43373
Tre3G Promoter	Snapgene	Promoter/Enhancer	Inducible				379	15	3.958	6.01583
Tre promoter	VectorBuilder	Promoter/Enhancer	Inducible				424	19	4.481	3.80896
hTBG promoter	Addgene	Promoter/Enhancer	Specific	pAAV.TBG.PI.Null.bGH	James M. Wilson	Plasmid #105536	410	0	0	0
S5_Scn1a_E2	Addgene	Promoter/Enhancer	Specific	pAAV-S5E2-Gq-P2A-dTomato	Jordane Dimidschstein	Plasmid #135635	618	0	0	0
short hRho	Addgene	Promoter/Enhancer	Specific	pAAV-3xsgRNA_Opn1mw-RHO-Cas9N-IntN-polyA	Elvir Becirovic	Plasmid #165450	196	1	0.51	-0.48469
tMCK	Addgene	Promoter/Enhancer	Specific	pENN.AAV.tMCK.PI.eGFP.WPRE.bGH	James M. Wilson	Plasmid #105556	146	4	2.74	2.60274
hBest1	Addgene	Promoter/Enhancer	Specific	AAV-Best1-sCX3CL1	Connie Cepko	Plasmid #164422	578	7	1.211	1.15052
mDlx promoter	Addgene	Promoter/Enhancer	Specific	pAAV-mDlx-GFP-Fishell-1	Gordon Fishell	Plasmid #83900	530	7	1.321	1.07547
hDlx promoter	Addgene	Promoter/Enhancer	Specific	pAAV-hDlx-Flex-GFP-Fishell_6	Gordon Fishell	Plasmid #83895	541	9	1.664	1.58041
GFA104 promoter	Addgene	Promoter/Enhancer	Specific	pAAV.GFA104.PI.eGFP.WPRE.bGH	Philip Haydon	Plasmid #100896	681	18	2.643	0.558
GfaABC1D promoter	Addgene	Promoter/Enhancer	Specific	pAAV.GfaABC1D.PI.Lck-GFP.SV40	Baljit Khakh	Plasmid #105598	681	18	2.643	0.558
mCaMKII promoter	Addgene	Promoter/Enhancer	Specific	pAAV-CaMKIIa-EGFP	Bryan Roth	Plasmid #50469	1289	24	1.862	1.91621
cTNT promoter	Addgene	Promoter/Enhancer	Specific	pENN.AAV.cTNT.PI.eGFP.WPRE.rBG	James M. Wilson	Plasmid #105543	442	28	6.335	3.22398
GFAP promoter	Addgene	Promoter/Enhancer	Specific	pAAV.GFAP.eGFP.WPRE.hGH	James M. Wilson	Plasmid #105549	2207	37	1.676	0.55958
hSyn promoter	Addgene	Promoter/Enhancer	Specific	pAAV-hSyn-EGFP	Bryan Roth	Plasmid #50465	448	54	12.054	-1.06027
Tuba1a	VectorBuilder	Promoter/Enhancer	Specific				1121	38	3.39	1.35593
MIR218	VectorBuilder	Promoter/Enhancer	Specific				908	18	1.982	0.62775
NSE	VectorBuilder	Promoter/Enhancer	Specific				1807	68	3.763	1.26176
Iba1	VectorBuilder	Promoter/Enhancer	Specific				1889	20	1.059	0.80466
Grm6	VectorBuilder	Promoter/Enhancer	Specific				403	12	2.978	-0.23573
hRedOpsin promoter	Addgene	Promoter/Enhancer	Specific	AAV-hRedOpsin-TGFB1	Connie Cepko	Plasmid #164427	2056	60	2.918	1.70963
hRhodopsinKinase promoter	Addgene	Promoter/Enhancer	Specific	pFIN-RK-GFP-WPRE	Susan Semple-Rowland	Plasmid #44358	297	12	4.04	3.19865
hH2B	Addgene	Miscellenous	Histone	AAV-Syn-H2B-jGCaMP8s-WPRE	Loren Looger	Plasmid #176749	378	27	7.143	1.25661
T2A	Snapgene	Miscellenous	Linker				54	3	5.556	3.51852
P2A	Snapgene	Miscellenous	Linker				57	3	5.263	6.66667
E2A	Snapgene	Miscellenous	Linker				60	0	0	0
F2A	Snapgene	Miscellenous	Linker				66	3	4.545	2.87879
SV40 poly(A) signal	Addgene	Miscellenous	Regulatory Element	pAAV-CAG-GFP	Edward Boyden	Plasmid #37825	122	0	0	0
β-globin poly(A) signal	Addgene	Miscellenous	Regulatory Element	pENN.AAV.CamKII0.4.eGFP.WPRE.rBG	James M. Wilson	Plasmid #105541	56	0	0	0
bGH poly(A) signal	Addgene	Miscellenous	Regulatory Element	AAV phSyn1(S)-tdTomato-WPRE	Hongkui Zeng	Plasmid #51506	208	2	0.962	1.37019
hGH poly(A) signal	Addgene	Miscellenous	Regulatory Element	pAAV-hSyn-EGFP	Bryan Roth	Plasmid #50465	477	6	1.258	0.39832
IRES	Addgene	Miscellenous	Regulatory Element	pAAV-CBh-mKate2-IRES-MCS (WT-WT)	Marcella Patrick	Plasmid #105921	553	26	4.702	4.46655
WPRE	Addgene	Miscellenous	Regulatory Element	pAAV-CAG-GFP	Edward Boyden	Plasmid #37825	589	37	6.282	3.22581
6xHis	Addgene	Miscellenous	Tag	AAV-CMV-Flag-PGC1a-6His	Connie Cepko	Plasmid #67637	18	0	0	0
Myc	Snapgene	Miscellenous	Tag				30	0	0	0
Flag	Addgene	Miscellenous	Tag	AAV-CMV-Flag-PGC1a-6His	Connie Cepko	Plasmid #67637	24	2	8.333	7.91667
HA	Snapgene	Miscellenous	Tag				27	3	11.111	14.0741
V5	Snapgene	Miscellenous	Tag				42	3	7.143	6.78571
AAV4	NCBI	ITR					145	10	6.897	1.31034
AAV8	NCBI	ITR					145	12	8.276	3.27586
AAV1	NCBI	ITR					145	14	9.655	1.31034
AAV3	NCBI	ITR					145	14	9.655	7.86207
AAV6	NCBI	ITR					145	15	10.345	1.96552
AAV7	NCBI	ITR					145	15	10.345	1.96552
AAV2	NCBI	ITR					145	16	11.034	3.93103
AAV5	NCBI	ITR					145	16	11.034	11.7931
